# Phylogenize2: robust phylogenetic methods link genes to phenotypes across host-associated and environmental microbiomes

**DOI:** 10.64898/2026.07.15.738685

**Authors:** Kathryn Kananen, Nghi Tran, Patrick H. Bradley

## Abstract

In microbiome studies, associations between microbial functions and the environment are often confounded by phylogeny. While some methods explicitly account for this confounder, they require information about genome content, limiting their use in biomes where few genomes have been available. To make these methods more universally accessible, we have developed Phylogenize2, a redesigned phylogeny-aware tool for linking microbial gene families to abundance phenotypes. Phylogenize2 integrates large metagenome-assembled genome collections, including both biome-specific collections from MGnify and a broadly sampled general purpose database, GlobDB, to substantially expand species coverage, allowing its application in environments like the mouse gut and ocean. In addition, by default, Phylogenize2 uses a new robust phylogenetic testing framework that has been optimized for microbial abundance data, while also allowing the use of other comparative methods such as POMS. In an experimental mouse study, Phylogenize2 identifies that *Muribaculaceae* with higher abundance on a high-fat diet are enriched for proteins in the thioredoxin family, with likely roles in oxidative stress. When we apply Phylogenize2 to a polar ocean study, we find that a molybdenum-dependent PaoABC/YagTSR-like aldehyde oxidoreductase system differentiates mesopelagic from surface-dwelling *Flavobacteriaceae*, suggesting that aldehyde detoxification may be important for organisms that degrade marine snow. Together, these results show that Phylogenize2 expands phylogeny-aware microbiome analysis beyond the human gut and can provide insight into the genetic basis of microbiome-encoded traits in diverse environments.

**Importance:** Microbiome studies often set out to identify which microbes are more or less abundant across environments, but these patterns can be difficult to interpret. Phylogenize2 is an open-source software package that allows researchers to ask whether individual microbial gene families are associated with the environment across independent branches of the microbial tree of life. By incorporating large collections of genomes from uncultivated microbes, as well as modern statistical methods designed for microbial abundance data, Phylogenize2 makes this approach practical for microbiomes beyond the human gut, including in model organisms like lab mice and free-living environments like the ocean. We also provide a pipeline that allows the use of new genome collections. In two case studies, we demonstrate that Phylogenize2 effectively prioritizes specific genes and pathways from metagenomic data, thereby leading researchers from changes in microbial abundance to more biologically interpretable explanations.
