## Supplemental Table 1 for "Phylogenize2: robust phylogenetic methods link genes to phenotypes across host-associated and environmental microbiomes"

taxon	gene	effect.size	p.value	q.value	test
Muribaculaceae	UniRef50_A0A7J0ADT5	1.4844608515621365	1.1453779569237099e-7	9.571541793359135e-4	perm
Muribaculaceae	UniRef50_A0A3D5XA95	0.8186357021895173	1.1374173514155927e-7	9.571541793359135e-4	perm
Muribaculaceae	UniRef50_A0A7J0AGR4	1.243086462549721	2.7980823591455817e-7	0.0017536981185944933	perm
Muribaculaceae	UniRef50_A0A3N2N6C2	1.0599312849226579	1.5012837866201778e-6	0.0054202870961292705	perm
Muribaculaceae	UniRef50_A0A2M8N864	1.2380182176226735	1.6502616908553591e-6	0.0054202870961292705	perm
Muribaculaceae	GUT_GENOME102034_01026	0.965851072986078	1.5538966562367307e-6	0.0054202870961292705	perm
Muribaculaceae	UniRef50_A0A4V1SIM6	0.6119592325438004	2.5097585225619667e-6	0.006291964616062851	perm
Muribaculaceae	UniRef50_A0A7J5GPA6	1.4439487196294853	3.1310101917814137e-6	0.006392260327003736	perm
Muribaculaceae	UniRef50_A0A9D5LVM0	0.680749920097561	3.314694226208559e-6	0.006392260327003736	perm
Muribaculaceae	UniRef50_A0A646HP04	1.14909544300168	4.040872351840363e-6	0.006604857981946516	perm
Muribaculaceae	UniRef50_A0A3B8VXQ5	0.6526427980801555	4.215306250943129e-6	0.006604857981946516	perm
Muribaculaceae	UniRef50_A0A9D9GN53	0.9879769220233173	4.195453857880338e-6	0.006604857981946516	perm
Muribaculaceae	UniRef50_A0A4Z0V847	0.9516931534983314	5.560200297738405e-6	0.0081996600861354	perm
Muribaculaceae	UniRef50_A0A4Z0V331	0.9533239020209796	6.2620055301110256e-6	0.008262551507362284	perm
Muribaculaceae	UniRef50_A0A4Z0V349	0.9494673621101437	6.03320456327161e-6	0.008262551507362284	perm
Muribaculaceae	UniRef50_A0A7X5YCH8	0.9517481419935395	7.0673358103512385e-6	0.008858905438275277	perm
Muribaculaceae	GUT_GENOME163607_02020	1.1646567212572214	1.3185894333744841e-5	0.015025925952135599	perm
Muribaculaceae	UniRef50_A0A4Z0V8U3	0.9484546428310152	1.613297389613244e-5	0.016765175208859517	perm
Muribaculaceae	UniRef50_A0A7J0AIY5	0.8977670029803649	1.6718363790246826e-5	0.016765175208859517	perm
Muribaculaceae	UniRef50_A0A3N2LSY9	0.8380380050392813	1.941464801968884e-5	0.016783628477710318	perm
Muribaculaceae	UniRef50_A0A239RHI4	0.7489075324786163	1.8761580145687518e-5	0.016783628477710318	perm
Muribaculaceae	UniRef50_A0A4Z0V8E6	1.0089800985162174	1.9262933069752464e-5	0.016783628477710318	perm
Muribaculaceae	UniRef50_A0A3B8QZB9	0.7903357123344494	2.0222755128918024e-5	0.01689948236939916	perm
Muribaculaceae	UniRef50_A0A7J0AUV6	0.42354585500039116	2.2860182652850725e-5	0.01848725093893444	perm
Muribaculaceae	UniRef50_A0A926AX13	0.8878834317854207	2.5863406400761235e-5	0.019070458778443652	perm
Muribaculaceae	GUT_GENOME175935_01352	1.0861663003579864	2.5291413386252515e-5	0.019070458778443652	perm
Muribaculaceae	UniRef50_A0A7J0AJF8	0.5224341209198525	2.7003462868657735e-5	0.01934219468906427	perm
Muribaculaceae	UniRef50_A0A4S4H8G7	0.6109569802517701	2.9023770898417567e-5	0.020211831567314677	perm
Muribaculaceae	UniRef50_UPI0019061292	0.7072738639612848	3.53923978930748e-5	0.02218218537948463	perm
Muribaculaceae	UniRef50_A0A352HQU3	1.118151669106884	3.439753159595327e-5	0.02218218537948463	perm
Muribaculaceae	UniRef50_A0A2W4KBK7	1.0175986746526215	4.3680015906488734e-5	0.024685959521375384	perm
Muribaculaceae	GUT_GENOME274864_00220	0.7821743918174933	4.431065729804118e-5	0.024685959521375384	perm
Muribaculaceae	UniRef50_A0A3N2LRC7	0.6963908714546839	4.2352006804025066e-5	0.024685959521375384	perm
Muribaculaceae	GUT_GENOME175935_00437	1.1034201442346443	4.62802388585537e-5	0.02517895808012226	perm
Muribaculaceae	UniRef50_A0A4Z0V8T9	0.933785448601397	4.7204269236766905e-5	0.02517895808012226	perm
Muribaculaceae	UniRef50_A0A7J0AMY9	1.06826160313205	6.679517045116157e-5	0.02910446074461632	perm
Muribaculaceae	UniRef50_A0A5K1ISM2	0.6916568814589119	6.590522985328029e-5	0.02910446074461632	perm
Muribaculaceae	UniRef50_UPI0023F12EEB	1.0268144128162109	6.679319545788154e-5	0.02910446074461632	perm
Muribaculaceae	UniRef50_A0A7J0ABB5	0.7489011279026424	7.210146932945527e-5	0.03015123502978963	perm
Muribaculaceae	UniRef50_S6GU41	1.0538494200629178	7.336359540555115e-5	0.03015123502978963	perm
Muribaculaceae	UniRef50_A0A2V1IIN8	0.8831345531023215	7.278280010392102e-5	0.03015123502978963	perm
Muribaculaceae	UniRef50_A0A4Z0V7D1	0.8484995346587049	7.902439647167192e-5	0.030958491371210796	perm
Muribaculaceae	UniRef50_A0A4Z0V4R5	0.9673616465461408	7.692024375205442e-5	0.030958491371210796	perm
Muribaculaceae	UniRef50_A0A645FL22	0.8789806916824452	7.903244705853574e-5	0.030958491371210796	perm
Muribaculaceae	UniRef50_A0A3N2N8C9	1.0101286054930116	8.154878672517185e-5	0.0312637765600344	perm
Muribaculaceae	UniRef50_A0A973JSV9	0.6200983326294591	8.312129265708457e-5	0.0312637765600344	perm
Muribaculaceae	UniRef50_A0A069D6C8	1.0693769138701446	8.355297285689289e-5	0.0312637765600344	perm
Muribaculaceae	UniRef50_A0A1Q6IGC7	0.8200155741508885	8.714326172998277e-5	0.03166205176189374	perm
Muribaculaceae	UniRef50_A0A351YCY6	0.8242590741124344	9.191547073372774e-5	0.03245522325766978	perm
Muribaculaceae	UniRef50_A0A3N2NGM1	0.8469490821533172	9.553991494870573e-5	0.03326646760783407	perm
Muribaculaceae	UniRef50_UPI0005CBEC58	0.7540378475066234	1.1907492542251319e-4	0.03996888243297523	perm
Muribaculaceae	UniRef50_A0A1R3TBY8	0.6584826302365065	1.1957184612976235e-4	0.03996888243297523	perm
Muribaculaceae	UniRef50_A0A4S4H8G7	0.9677165790488222	4.681633442632584e-9	1.1736855040679889e-4	lin
Muribaculaceae	UniRef50_A0A7J0ADT5	1.512838993174176	2.8595370413319316e-8	3.584429681309576e-4	lin
Muribaculaceae	UniRef50_A0A7J5GPA6	1.6571578750992146	6.310091418592373e-8	3.966157687603448e-4	lin
Muribaculaceae	UniRef50_A0A4Z0VB85	1.4506167374777827	7.910166907864874e-8	3.966157687603448e-4	lin
Muribaculaceae	UniRef50_UPI001482DFF0	0.6332545673499876	6.71233492963888e-8	3.966157687603448e-4	lin
Muribaculaceae	UniRef50_A0A3D5XA95	0.873729913923265	4.707448723825468e-7	0.0019669289917717413	lin
Muribaculaceae	UniRef50_UPI002227376D	1.1433023461573804	7.801484186243885e-7	0.002794045836416203	lin
Muribaculaceae	MGYG000349026_01400	1.6621779580236824	9.948938183903319e-7	0.0031177485033807026	lin
Muribaculaceae	GUT_GENOME175935_01352	1.1746189967178664	4.5776169287293305e-6	0.012751206267027146	lin
Muribaculaceae	UniRef50_A0A7J0AH76	1.1697391391729084	2.269315866393541e-5	0.029943025668676876	lin
Muribaculaceae	UniRef50_G6AUK5	0.56856163242567	1.910888438020459e-5	0.029943025668676876	lin
Muribaculaceae	UniRef50_A0A7J0ABB5	0.8012875815791735	1.7807971517376723e-5	0.029943025668676876	lin
Muribaculaceae	UniRef50_A0A7J0AGR4	1.0804089254746583	1.6661455497006228e-5	0.029943025668676876	lin
Muribaculaceae	GUT_GENOME175935_00437	1.1735390743954	2.1680833105694e-5	0.029943025668676876	lin
Muribaculaceae	UniRef50_A0A7J0A9F2	0.9906674073770972	2.2208283310205887e-5	0.029943025668676876	lin
Muribaculaceae	UniRef50_A0A7J0AIR2	0.6949024020867275	1.882792846527539e-5	0.029943025668676876	lin
Muribaculaceae	GUT_GENOME009236_00645	0.9341250199178047	2.1985753259904765e-5	0.029943025668676876	lin
Muribaculaceae	GUT_GENOME274864_00220	0.6567847172052654	2.9139673234674284e-5	0.036526580399664214	lin
Muribaculaceae	UniRef50_E6SQZ2	0.9564249540634704	3.557944122955667e-5	0.04090172139615439	lin
Muribaculaceae	UniRef50_UPI00189E91AE	0.6910626359235789	3.63786658373751e-5	0.04090172139615439	lin
Muribaculaceae	UniRef50_A0A7J0AAF3	0.4987968844023321	4.503051894183779e-5	0.047038129577994726	lin
