## Supplemental Table 3 for "Phylogenize2: robust phylogenetic methods link genes to phenotypes across host-associated and environmental microbiomes"

phylogenize_A0A3M5YQC6_MGYG000448108_02082_flavobacteriaceae	leeuwenhoekiella_polynyae_ACFSYG_RS02195	50.559	358	140	5	1	358	1	321	5.46e-118	337
phylogenize_A0A3M5YQC6_MGYG000448108_02082_flavobacteriaceae	phylogenize_A0A0F9DU02_MGYG000451118_00266_yagS	53.016	315	135	4	1	314	1	303	4.10e-100	311
phylogenize_A0A3M5YQC6_MGYG000448108_02082_flavobacteriaceae	BrPaoABC_Bradyrhizobium_retamae	53.376	311	124	7	1	310	1	291	1.29e-99	290
phylogenize_A0A3M5YQC6_MGYG000448108_02082_flavobacteriaceae	SpPaoABC_Sodalis_praecaptivus	51.163	301	129	6	1	300	1	284	9.69e-93	272
phylogenize_A0A3M5YQC6_MGYG000448108_02082_flavobacteriaceae	AfPaoABC_Asanoa_ferruginea	47.720	329	133	6	33	360	26	316	9.86e-92	270
phylogenize_A0A3M5YQC6_MGYG000448108_02082_flavobacteriaceae	KpPaoABC_Klebsiella_pneumoniae	51.211	289	126	6	1	288	1	275	7.67e-90	265
phylogenize_A0A3M5YQC6_MGYG000448108_02082_flavobacteriaceae	SbPaoABC_Shigella_boydii	51.969	254	112	5	1	253	1	245	1.53e-81	241
phylogenize_A0A3M5YQC6_MGYG000448108_02082_flavobacteriaceae	TaHBCR_Thauera_aromatica	34.317	271	144	8	35	287	30	284	2.69e-29	107
phylogenize_A0A3M5YQC6_MGYG000448108_02082_flavobacteriaceae	MmHBCRB_Magnetospirillum_magneticum	31.618	272	152	8	35	288	30	285	1.07e-25	97.1
phylogenize_A0A3M5YQC6_MGYG000448108_02082_flavobacteriaceae	RpHBCRB_Rhodopseudomonas_palustris	30.189	318	176	10	1	305	4	288	4.59e-23	89.4
phylogenize_A0A3M5YQC6_MGYG000448108_02082_flavobacteriaceae	RpHBCRB_Rhodopseudomonas_palustris	53.846	13	6	0	336	348	177	189	4.7	19.2
phylogenize_A0A3M5YQC6_MGYG000448108_02082_flavobacteriaceae	EcXDH_E_coli	27.303	304	164	7	6	308	7	254	1.11e-19	79.3
phylogenize_A0A3M5YQC6_MGYG000448108_02082_flavobacteriaceae	PpQor_Pseudomonas_putida	26.523	279	150	8	17	294	12	236	8.55e-14	61.6
phylogenize_A0A3M5YQC6_MGYG000448108_02082_flavobacteriaceae	HpCODH_Hydrogenophaga_pseudoflava	30.769	117	75	1	4	120	6	116	2.76e-12	57.0
phylogenize_A0A3M5YQC6_MGYG000448108_02082_flavobacteriaceae	HsAOX1_Homo_sapiens	28.221	163	108	6	153	313	350	505	5.53e-09	48.1
phylogenize_A0A3M5YQC6_MGYG000448108_02082_flavobacteriaceae	HsAOX1_Homo_sapiens	28.261	46	29	1	58	103	1212	1253	3.3	19.6
phylogenize_A0A3M5YQC6_MGYG000448108_02082_flavobacteriaceae	HsXDH_Homo_sapiens	34.211	38	25	0	38	75	1184	1221	0.041	25.8
phylogenize_A0A3M5YQC6_MGYG000448108_02082_flavobacteriaceae	HsXDH_Homo_sapiens	23.256	129	86	5	4	121	227	353	0.18	23.9
phylogenize_A0A3M5YQC6_MGYG000448108_02082_flavobacteriaceae	HsXDH_Homo_sapiens	22.727	88	65	1	190	277	378	462	0.18	23.9
phylogenize_A0A3M5YQC6_MGYG000448108_02082_flavobacteriaceae	BtXO_Bos_Tauros	18.605	129	92	5	4	121	8	134	0.56	22.3
phylogenize_A0A3M5YQC6_MGYG000448108_02082_flavobacteriaceae	BtXO_Bos_Tauros	37.037	27	14	1	211	234	177	203	2.9	20.0
