## Supplemental Table 4 for "Phylogenize2: robust phylogenetic methods link genes to phenotypes across host-associated and environmental microbiomes"

Environment	Version	Database	Number of families	Number of species	Archaea Included?	Zenodo
barley rhizosphere	v2.0	MGnify	34	66		here
chicken gut	v1.0.1	MGnify	142	1007		here
cow rumen	v1.0.1	MGnify	121	1914		here
multiple	v226	GlobDB	10906	306261	True	here
honeybee gut	v1.0.1	MGnify	31	131		here
human gut	v2.0.2	MGnify	215	3445		here
human oral	v1.0.1	MGnify	52	260		here
human skin	v1.0	MGnify	86	552		here
human vaginal	v1.0	MGnify	52	189		here
maize rhizosphere	v1.0	MGnify	153	268		here
marine	v2.0	MGnify	1192	7408	True	here
marine sediment	v1.0	MGnify	1571	4362	True	here
mouse gut	v1.0	MGnify	136	1639		here
non model fish gut	v2.0	MGnify	60	87		here
pig gut	v1.0	MGnify	138	800	True	here
sheep rumen	v1.0	MGnify	117	2122		here
soil	v1.0	MGnify	1353	9122	True	here
tomato rhizosphere	v1.0	MGnify	153	268	True	here
zebrafish fecal	v1.0	MGnify	41	24		here
