## Supplemental Table 5 for "Phylogenize2: robust phylogenetic methods link genes to phenotypes across host-associated and environmental microbiomes"

metric	relationship	threshold_50	threshold_25	threshold_10	threshold_05
ani	Same species	0.9855509094287438	0.9769698375029848	0.9586057806658506	0.9376159203074442
ani	Same genus	0.8207416514385758	0.7988448767207759	0.7814874129776773	0.7773420286143211
ani	Same family	0.7912671727125695	0.7810473852303462	0.7714181035480779	0.7686015681538827
ani	Different family	0.7801303670339355	0.7740764463020389	0.7691507224375372	0.7663055546025007
