## Supplemental Table 6 for "Phylogenize2: robust phylogenetic methods link genes to phenotypes across host-associated and environmental microbiomes"

	gene	effect.size	padj	p.value	PD	SR	function	accession
1	UniRef50_A0A3B8QZB9	0.790335712334449	0.0168994823693992	2.0222755128918E-05	3.52241171785652	44	Histidine kinase	NA
2	UniRef50_A0A7J0AJF8	0.522434120919853	0.0193421946890643	2.70034628686577E-05	3.4441365622308	52	1,4-alpha-glucan branching enzyme GlgB	NA
3	UniRef50_A0A7J0AUV6	0.423545855000391	0.0184872509389344	2.28601826528507E-05	3.4284239742354	48	glutaminyl-peptide cyclotransferase/YncE family protein	NA
4	UniRef50_A0A7J0ABB5	0.748901127902642	0.0301512350297896	7.21014693294553E-05	3.30858844540925	38	Thioredoxin domain-containing protein	NA
5	UniRef50_A0A9D5LVM0	0.680749920097561	0.00639226032700374	3.31469422620856E-06	2.873680921257	40	Lipocalin-like domain-containing protein	NA
6	UniRef50_A0A4S4H8G7	0.61095698025177	0.0202118315673147	2.90237708984176E-05	2.80862794307533	34	Lipoprotein	NA
7	UniRef50_A0A973JSV9	0.620098332629459	0.0312637765600344	8.31212926570846E-05	2.41907696824892	29	Alkyl hydroperoxide reductase subunit F (Fragment)	NA
8	UniRef50_A0A7J5GPA6	1.44394871962949	0.00639226032700374	3.13101019178141E-06	1.87734824315921	22	Glucosamine-6-phosphate deaminase	NA
9	UniRef50_A0A3N2N6C2	1.05993128492266	0.00542028709612927	1.50128378662018E-06	1.75892106100072	21	starch-binding outer membrane protein, SusD/RagB family	K21572
10	UniRef50_UPI0023F12EEB	1.02681441281621	0.0291044607446163	6.67931954578815E-05	1.67919564458911	18	transmembrane sensor	K07165
11	UniRef50_A0A7J0ADT5	1.48446085156214	0.000957154179335914	1.14537795692371E-07	1.4903265372472	12	beta-galactosidase	NA
12	UniRef50_A0A7J0AIY5	0.897767002980365	0.0167651752088595	1.67183637902468E-05	1.40979771616742	14	4Fe-4S ferredoxin-type domain-containing protein	NA
13	UniRef50_A0A3B8VXQ5	0.652642798080155	0.00660485798194652	4.21530625094313E-06	1.38126188013858	20	Dehydrogenase (Fragment)	NA
14	UniRef50_A0A9D9GN53	0.987976922023317	0.00660485798194652	4.19545385788034E-06	1.36939594227727	14	MFS transporter (Fragment)	NA
15	UniRef50_A0A4V1SIM6	0.6119592325438	0.00629196461606285	2.50975852256197E-06	1.36611162729516	23	protein acetyllysine N-acetyltransferase (Fragment)	NA
16	UniRef50_A0A5K1ISM2	0.691656881458912	0.0291044607446163	6.59052298532803E-05	1.35046798830641	18	Glucose-1-phosphate thymidylyltransferase	NA
17	UniRef50_A0A7J0AGR4	1.24308646254972	0.00175369811859449	2.79808235914558E-07	1.34548057087754	13	DUF4923 family protein	NA
18	UniRef50_A0A352HQU3	1.11815166910688	0.0221821853794846	3.43975315959533E-05	1.25556969284645	11	TonB-dependent receptor (Fragment)	NA
19	UniRef50_A0A1R3TBY8	0.658482630236507	0.0399688824329752	0.000119571846129762	1.25502493710182	19	exo-poly-alpha-galacturonosidase [EC:3.2.1.82]	K18650
20	GUT_GENOME163607_02020	1.16465672125722	0.0150259259521356	1.31858943337448E-05	1.19451427013898	12	NA	NA
21	UniRef50_A0A2M8N864	1.23801821762267	0.00542028709612927	1.65026169085536E-06	1.14609671672167	11	thioredoxin	K03671
22	UniRef50_A0A2W4KBK7	1.01759867465262	0.0246859595213754	4.36800159064887E-05	1.10271636652466	10	Carbohydrate-binding protein (Fragment)	NA
23	UniRef50_A0A3N2N8C9	1.01012860549301	0.0312637765600344	8.15487867251719E-05	1.09643780822543	10	RNA polymerase sigma-19 factor, ECF subfamily	K23514
24	UniRef50_UPI0005CBEC58	0.754037847506623	0.0399688824329752	0.000119074925422513	1.05587647387626	10	SusC/RagA family TonB-linked outer membrane protein	NA
25	UniRef50_UPI0019061292	0.707273863961285	0.0221821853794846	3.53923978930748E-05	1.05131541155004	12	type II toxin-antitoxin system toxin DNA ADP-ribosyl transferase DarT/	NA
26	UniRef50_A0A646HP04	1.14909544300168	0.00660485798194652	4.04087235184036E-06	1.03873094692577	9	Fimbrial subunit protein C-terminal domain-containing protein	NA
27	UniRef50_A0A645FL22	0.878980691682445	0.0309584913712108	7.90324470585357E-05	1.00471774297797	11	Undecaprenyl-phosphate 4-deoxy-4-formamido-L-arabinose transferase	NA
28	UniRef50_A0A7J0AMY9	1.06826160313205	0.0291044607446163	6.67951704511616E-05	0.961855853716953	10	Secretion system C-terminal sorting domain-containing protein	NA
29	GUT_GENOME274864_00220	0.782174391817493	0.0246859595213754	4.43106572980412E-05	0.938198960390624	15	NA	NA
30	UniRef50_A0A4Z0V7D1	0.848499534658705	0.0309584913712108	7.90243964716719E-05	0.86933860544329	9	Glycosyltransferase	NA
31	UniRef50_A0A2V1IIN8	0.883134553102321	0.0301512350297896	7.2782800103921E-05	0.85822616512866	7	Hypothetical	NA
32	UniRef50_A0A3N2LRC7	0.696390871454684	0.0246859595213754	4.23520068040251E-05	0.808444922192275	8	NA	NA
33	UniRef50_A0A3N2NGM1	0.846949082153317	0.0332664676078341	9.55399149487057E-05	0.791037418003638	8	BirA family transcriptional regulator, biotin operon repressor / biotin---[acetyl-CoA-carboxylase] ligase [EC:6.3.4.15]	K03524
34	UniRef50_A0A4Z0V8U3	0.948454642831015	0.0167651752088595	1.61329738961324E-05	0.693532437676889	6	nucleoredoxin [EC:1.8.1.8]	K17609
35	UniRef50_A0A4Z0V8T9	0.933785448601397	0.0251789580801223	4.72042692367669E-05	0.687522306098574	6	DUF5119 domain-containing protein	NA
36	UniRef50_A0A3N2LSY9	0.838038005039281	0.0167836284777103	1.94146480196888E-05	0.649402776948605	6	hypothetical	NA
37	UniRef50_A0A926AX13	0.887883431785421	0.0190704587784437	2.58634064007612E-05	0.583772755499197	10	Acylneuraminate cytidylyltransferase (Fragment)	NA
38	UniRef50_A0A3D5XA95	0.818635702189517	0.000957154179335914	1.13741735141559E-07	0.516165329989076	8	Nitroreductase	NA
39	UniRef50_S6GU41	1.05384942006292	0.0301512350297896	7.33635954055512E-05	0.502704808021808	4	ROK family protein	NA
40	UniRef50_A0A069D6C8	1.06937691387014	0.0312637765600344	8.35529728568929E-05	0.460334713178824	7	TonB-dependent receptor	NA
41	UniRef50_A0A239RHI4	0.748907532478616	0.0167836284777103	1.87615801456875E-05	0.425639389974748	4	Lipoprotein	NA
42	GUT_GENOME175935_00437	1.10342014423464	0.0251789580801223	4.62802388585537E-05	0.413223726129398	4	NA	NA
43	UniRef50_A0A4Z0V8E6	1.00898009851622	0.0167836284777103	1.92629330697525E-05	0.39817078501264	6	REP-associated tyrosine transposase	K07491
44	UniRef50_A0A7X5YCH8	0.95174814199354	0.00885890543827528	7.06733581035124E-06	0.381611732639516	5	Fibrobacter succinogenes major paralogous domain-containing protein	NA
45	UniRef50_A0A1Q6IGC7	0.820015574150889	0.0316620517618937	8.71432617299828E-05	0.381611732639516	5	TonB-dependent receptor-like beta-barrel domain-containing protein	NA
46	UniRef50_A0A4Z0V349	0.949467362110144	0.00826255150736228	6.03320456327161E-06	0.374439980774455	4	nucleoredoxin [EC:1.8.1.8]	K17609
47	UniRef50_A0A4Z0V4R5	0.967361646546141	0.0309584913712108	7.69202437520544E-05	0.368272548685394	4	DUF5024 domain-containing protein	NA
48	GUT_GENOME102034_01026	0.965851072986078	0.00542028709612927	1.55389665623673E-06	0.366677894486741	4	starch-binding outer membrane protein, SusD/RagB family	K21572
49	UniRef50_A0A4Z0V331	0.95332390202098	0.00826255150736228	6.26200553011103E-06	0.366677894486741	4	Hypothetical/lipocalin-like domain-containing protein	NA
50	GUT_GENOME175935_01352	1.08616630035799	0.0190704587784437	2.52914133862525E-05	0.279279957780553	3	NA	NA
