## Supplemental Table 7 for "Phylogenize2: robust phylogenetic methods link genes to phenotypes across host-associated and environmental microbiomes"

	gene	effect.size	padj	p.value	PD	SR	function	accession
1	UniRef50_A0A3D4TEJ2	1.58019785554363	5.671246965362E-05	3.24674285846601E-06	21.2107224962565	477	AP endonuclease (Fragment)	NA
2	UniRef50_A0A920K6D5	1.87868572130167	0.00192603682234829	7.65236759402459E-07	20.0616790705344	440	deoxyadenosine/deoxycytidine kinase [EC:2.7.1.76 2.7.1.74]	K15519
3	UniRef50_A0A7R8ZTP4	0.65835069346683	0.014253746891068	0.000103627112895061	19.5034181234258	421	5-methyltetrahydrofolate--homocysteine methyltransferase [EC:2.1.1.13]	K00548
4	UniRef50_A0A1Z5HFE6	0.229210226587595	0.00914913393000124	0.000100641103813371	19.3047745825253	390	Mannose-1-phosphate guanylyltransferase	NA
5	UniRef50_A0A8J5D769	2.93329421651229	0.0316936878584763	0.00105201737009228	18.9305285102799	431	chemotaxis protein MotB	K02557
6	UniRef50_A0A3C2DFR6	0.869721980471885	0.0316936878584763	0.000762780004364206	18.2743819005019	328	elongation factor Tu	K02358
7	UniRef50_A0A8J4ZFG9	0.24610146024415	0.00163912402500276	1.49350193745513E-05	18.10909924871	394	BlaI family transcriptional regulator, penicillinase repressor	K02171
8	UniRef50_A0A090Q149	1.68994312291854	0.0235017230608303	0.000368654479385574	18.032247940338	369	3'-to-5' exoribonuclease RNase R	NA
9	UniRef50_A0A4Q3MUF9	1.51964176647355	0.000178465629602425	1.07681376005264E-05	17.4589142456699	358	enolase 1/2/3 [EC:4.2.1.11]	K01689
10	UniRef50_A0A359MIP7	4.04211522835059	0.0059453093091393	3.41397313269904E-05	17.1230335340194	404	M14 family metallopeptidase	NA
11	UniRef50_A0A2T4D9Q2	0.246995997123808	0.00646957655094933	6.77769409155902E-05	16.3953425030634	365	NAD(P)/FAD-dependent oxidoreductase	NA
12	UniRef50_A7TCX9	0.552094113590661	0.00925256340932802	0.000192279708687424	15.9206741469576	300	lipoprotein-releasing system ATP-binding protein [EC:7.6.2.-]	K09810
13	UniRef50_A0A081DFY4	2.34688488739578	3.04918440669741E-07	1.31586467784471E-08	14.8848030245309	323	Cytosolic long-chain acyl-CoA thioester hydrolase family protein	NA
14	UniRef50_A0A4Q5SP61	2.48530232038486	0.030926420264095	3.92937072170463E-05	14.4271101151619	328	protein SCO1	K07152
15	UniRef50_A0A2D5JM25	0.222110359969878	0.00548014216019093	5.63537949066433E-05	13.2016924065405	278	BlaI family transcriptional regulator, penicillinase repressor	K02171
16	UniRef50_G9IYE9	0.761517435829982	0.0408737968377374	0.000384323433497938	12.5023064050634	222	glucose-6-phosphate isomerase [EC:5.3.1.9]	K01810
17	UniRef50_A0A3D1KSY0	1.04458424730528	0.0059453093091393	1.9679726191836E-05	11.9287646264273	208	thioredoxin-dependent peroxiredoxin [EC:1.11.1.24]	K03564
18	UniRef50_A0A356KAA0	0.961437898055047	0.0257895086255006	1.63496028881672E-05	10.3626093703326	207	FG-GAP-like repeat-containing protein/ ASPIC/UnbV domain-containing protein	NA
19	UniRef50_A0A3D4PZN8	0.183910215036257	0.048777325867389	0.00127275109809125	10.1756319111942	232	glucan 1,4-alpha-glucosidase [EC:3.2.1.3]	K21574
20	UniRef50_A3XIX2	0.533704982275219	0.0148488028869995	0.000409834687282042	9.89515850539674	196	starvation-inducible DNA-binding protein	K04047
21	UniRef50_A0A2E7TY23	0.244482486759482	0.0166005607194816	0.000243209040878175	9.58438064010163	143	prolyl oligopeptidase [EC:3.4.21.26]	K01322
22	UniRef50_A0A937FQG5	0.374728356589555	0.000116869401554836	2.1021612764574E-07	9.06413466259696	197	TIGR04222 domain-containing membrane protein	NA
23	UniRef50_A0A2T4WH66	1.72368070082974	0.00271048522977542	0.000192088390264392	8.70764834527859	175	Osmotically inducible protein C (Fragment)	NA
24	UniRef50_A0A6A5KQR2	0.764096523297728	0.0497394914557519	0.00179034303979387	8.50718659822719	155	ABC transporter domain-containing protein	NA
25	UniRef50_A0A497DQT7	1.75628624193036	0.00623720993936315	0.000466716556552235	8.18892573721054	118	Serine hydrolase (Fragment)	NA
26	UniRef50_A0A937I7T3	2.226447784534	4.50219025701367E-07	1.97498883710949E-08	8.0708333605951	140	GMC family oxidoreductase (Fragment)	NA
27	UniRef50_A0A7W1V0F6	0.29218812689478	0.00147836920901894	1.33683948048305E-05	7.74722350010326	147	alpha-2-macroglobulin	K06894
28	UniRef50_A0A6J4GLX0	0.26961442727071	0.0461402663573945	0.000677364169420706	7.57671517998667	159	monofunctional glycosyltransferase [EC:2.4.99.28]	K03814
29	UniRef50_A0A968IB13	3.04098443203158	4.20687797547047E-11	1.24584081306988E-12	7.37248676062043	162	penicillin acylase family protein	NA
30	UniRef50_A0A3M1LK43	2.93329421651229	0.0316936878584763	0.00105201737009228	7.25855225979635	94	methionyl-tRNA formyltransferase (Fragment)	NA
31	UniRef50_A0A6C2UGK0	3.18925530714192	1.25181148898736E-11	1.52647849635009E-13	7.17822636908737	149	L-glyceraldehyde 3-phosphate reductase	NA
32	UniRef50_E6X6I8	0.464330783940762	6.4383645321217E-05	4.81912184291417E-07	7.02648839356765	148	uncharacterized protein	K06867
33	UniRef50_A0A1Y0MKY2	0.279146290916066	0.0290988154940752	0.000386673900837943	6.95737552933682	142	2TM domain-containing protein	NA
34	UniRef50_A0A388NN30	0.840351673017542	0.028799898056349	0.00239448039901548	6.57508983019623	84	Glycosyltransferase family 2 protein	NA
35	UniRef50_A0A359MEJ5	1.29418190026757	0.00057138678407122	3.64214396371314E-05	6.21450656242945	129	Succinate-semialdehyde dehydrogenase (Fragment)	NA
36	UniRef50_A0A359MEJ5	0.30994468779705	0.00114305339631541	3.26054957724618E-06	6.21450656242945	129	Succinate-semialdehyde dehydrogenase (Fragment)	NA
37	UniRef50_A0A359MEJ5	0.59528258085299	0.00194745524800336	3.107254528844E-06	6.21450656242945	129	Succinate-semialdehyde dehydrogenase (Fragment)	NA
38	UniRef50_A0A090Q3I3	0.299745629944676	0.011660956358697	0.000134057999905621	5.88316701165741	118	small conductance mechanosensitive channel	K03442
39	UniRef50_A0A2H0GD69	1.33143620163538	0.0113880861943864	0.000142068652387406	5.86677152756518	81	16S rRNA (Guanine(527)-N(7))-methyltransferase RsmG (Fragment)	NA
40	UniRef50_F6GHD9	0.383570976279869	0.000278682034512025	2.21654881678184E-06	5.80017251953086	94	DUF1540 domain-containing protein	NA
41	UniRef50_A0A2D8G075	0.580306488026888	0.0274231110407548	2.16863142408481E-05	5.67490369187572	104	toxin-antitoxin system YwqK family antitoxin	NA
42	UniRef50_A0A2W4M886	0.3124662965693	0.0427360561750274	0.0010097588105336	5.45753769686667	62	Adenylyl-sulfate kinase (Fragment)	NA
43	UniRef50_A0A341EEP8	0.186783652855535	0.0358126252041628	0.000418416474218613	5.37507545287425	85	ABC transporter domain-containing protein	NA
44	UniRef50_A0A962XT05	0.183571685737316	0.0418000566786494	0.000525393092737176	5.18764983007331	84	ABC transporter substrate-binding protein (Fragment)	NA
45	UniRef50_A0A2N2ZM77	0.380877374674051	0.0452217987967511	0.00066014039459314	4.90161195905321	58	large subunit ribosomal protein L21	K02888
46	UniRef50_A0A961FSQ3	1.20177257396429	0.0400389808389012	0.00345256553437037	4.71494549601583	61	large subunit ribosomal protein L24	K02895
47	UniRef50_A4CMW8	0.339738650117557	0.0116662097763158	0.000134440021683093	4.70516906172852	68	SRPBCC family protein	NA
48	UniRef50_A0A3T1DL30	3.04098443203158	4.20687797547047E-11	1.24584081306988E-12	4.64633518154417	79	permease	NA
49	UniRef50_Q07VY9	1.57370203723307	0.000125831940315383	7.49272461138396E-06	4.61996850176544	77	UPF0391 membrane protein Sfri_4000	NA
50	UniRef50_A0A2X2WQG5	2.21453178730539	1.17134062803476E-17	5.10644807661027E-20	4.49676762018309	69	thioredoxin-dependent peroxiredoxin [EC:1.11.1.24]	K11065
