## Supplemental Table 8 for "Phylogenize2: robust phylogenetic methods link genes to phenotypes across host-associated and environmental microbiomes"

### Sheet: MGYG000391083_00436
Locus_ID	Functional annotation by MGnify/NCBI BLAST/InterPro/UniProt	Cellular localization predicted by InterPro and DeepTMHMM	Note (from NCBI and EMBL search)
00430 +	tkt:Transketolase	inside	key enzyme in pentose phosphate pathway (PPP) that converts sugar phosphates
00431 -	Peptidase C58 YopT-type domain-containing protein [Endozoicomonas lisbonensis]	inside	a virulence factor, it thwarts host immune responses bycleaving host cell GTPases (e.g., RhoA), detaching them from cell membranes to inhibit phagocytosis
00432 +	Omp40:Outer membrane protein 40	beta transmembrane	functions primarily as a porin, forming small pores that facilitate passive transport across the membrane
00433 +	xerC:Tyrosine recombinase XerC	inside	Site-specific tyrosine recombinase, which acts by catalyzing the cutting and rejoining of the recombining DNA molecules
00434 +	xerD_1:Tyrosine recombinase XerD	inside	catalyzes the cutting and rejoining of DNA molecules
00435 +	hpf:Ribosome hibernation promoting factor	inside	protein that bind to bacterial 70S ribosomes during stress, such as nutrient starvation, and stops synthesis
00436 -	resA: Thiol-disulfide oxidoreductase	secreted/signal-peptide
00437 -	PKD-like family lipoprotein [Duncaniella freteri]	secreted / signal peptide	bacterial outer-membrane proteins,these lipoproteins are commonly associated with nutrient binding, adhesion, and signaling at the cell surface
00438 -	DUF4843 domain-containing protein, partial [uncultured Duncaniella sp.]	Outside
00439 -	RagB/SusD family nutrient uptake outer membrane protein [Duncaniella]	signal peptide (not inside)	part of the sugar-binding protein complex
00440 -	TonB-dependent receptor P26 OR SusC/RagA family TonB-linked outer membrane protein [Duncaniella]	beta-barrel outer transmembrane	responsible for the high-affinity, energy-dependent import of scarce or large nutrients in outer membrane
00441 +	DNA polymerase III subunit [uncultured Duncaniella sp.]	inside
00442 +	PD-(D/E)XK nuclease family protein, partial [uncultured Duncaniella sp.]	inside	cleave nucleic acids to maintain, repair, and process DNA and RNA
00443 +	PD-(D/E)XK nuclease family protein, partial [uncultured Duncaniella sp.]	inside
00444 +	hemW: Heme chaperone HemW	inside	transport and insert heme into respiratory chain enzymes. It covalently binds heme and, with an intact [4Fe–4S] cluster, facilitates heme transfer to enzymes like nitrite reductase
00445 -	purF_2:Amidophosphoribosyltransferase	inside	rate-limiting enzyme that catalyzes the first committed step of de novo purine nucleotide biosynthesis
Description	* Target gene is highlighted in yellow
	negative strand is highlighted in blue
	positive strand is highlighted in light red

### Sheet: MGYG000367305_00167
Locus_ID	Functional annotation by MGnify/NCBI BLAST/InterPro/UniProt	Cellular localization predicted by InterPro and DeepTMHMM	Note (from NCBI and EMBL search)
00140 -	Peroxiredoxin Bcp	outside	defends cells against oxidative stress by reducing hydrogen peroxide and hydroperoxides to water and alcohols
00157 +	sufE:Cysteine desulfuration protein SufE	inside	bacterial stress responses by mobilizing sulfur for Fe-S cluster
00158 +	rec2D:ATP-dependent RecD-like DNA helicase	inside	ATP-dependent DNA helicase and translocase in DNA repair, recombination
00159 -	hypothetical OR Kinase [Cercospora zeae-maydis SCOH1-5]	inside
00160 +	DNA polymerase III subunit gamma/tau [Muribaculaceae bacterium]	inside	assemble processivity factors (β sliding clamps) onto the DNA to ensure highly processive replication
00161 -	hypothetical OR lipoprotein [Thiolapillus brandeum] OR Transglycosylase SLT domain-containing protein	signal peptide (not outside)	degrades the bacterial cell wall (peptidoglycan) without hydrolysis
00162 -	DUF4369 domain-containing protein OR thioredoxin family protein [Muribaculaceae bacterium]	signal peptide (not outside)
00163 -	hypothetical	inside
00164 +	helix-turn-helix transcriptional regulator [Muribaculaceae bacterium] OR S24 family peptidase [Muribaculum intestinale]	inside	binding to the major groove of DNA, enabling the protein to act as a gene repressor or activator
00165 -	Hypothetical OR Transposase [B.faecis]	inside
00166 +	dnaE:DNA polymerase III subunit alpha	inside	alpha (α) subunit of the DNA Polymerase III holoenzyme for DNA replication
00167 +	thioredoxin fold domain-containing protein [Muribaculaceae bacterium]	inside
00168 +	dcp:Dipeptidyl carboxypeptidase	inside	metallopeptidase enzyme responsible for cleaving dipeptides from the carboxyl (C-terminal) end of peptides
00169 +	exoA:Exodeoxyribonuclease	inside	catalyzes the stepwise hydrolysis of phosphodiester bonds at the ends of DNA strands, removing nucleotides one by one
00170 +	radA	inside	DNA repair protein RadA
00171 +	AAA family ATPase [Muribaculaceae bacterium]	inside
00173 +	dnaC:Replicative DNA helicase	inside	helicase loader for the main replicative helicase (DnaB) for DNA replication
Description	* Target gene is highlighted in yellow
	negative strand is highlighted in blue
	positive strand is highlighted in light red

### Sheet: MGYG000359602_00086
Locus_ID	Functional annotation by MGnify/NCBI BLAST/InterPro/UniProt	Cellular localization predicted by InterPro and DeepTMHMM	Note (from NCBI and EMBL search)
00076 -	rsxB:Ion-translocating oxidoreductase complex subunit B	inside	Part of a membrane-bound complex that couples electron transfer with translocation of ions across the membrane
00077 +	yrrK: Putative pre-16S rRNA nuclease	inside
00078 +	def:Peptide deformylase	inside	metalloenzyme that catalyzes the removal of the N-formyl group from the terminal methionine of newly synthesized proteins
00079 +	ppdK:Pyruvate%2C phosphate dikinase	inside	interconverts pyruvate and phosphoenolpyruvate (PEP)
00080 +	Ig-like domain-containing protein [Muribaculaceae] OR zinc-dependent metalloprotease family protein [uncultured Duncaniella sp.]	signal peptide (not inside)
00081 -	thioredoxin [Muribaculaceae bacterium]	inside
00082 -	dnaE2:Error-prone DNA polymerase OR DNA polymerase III subunit alpha [Muribaculaceae bacterium]	inside	DNA polymerase involved in damage-induced mutagenesis and translesion synthesi
00083 -	hxlR:HTH-type transcriptional activator HxlR	inside	DNA-binding protein (belonging to the MarR/DUF24 family) that serves as a positive regulator of the formaldehyde-inducible hxlAB opero
00084 +	radical SAM protein [Muribaculaceae bacterium]	inside	utilize a 4Fe-4S iron-sulfur cluster to cleave SAM into a highly reactive 5'-deoxyadenosyl radical
00085 -	GrpB family protein [Muribaculaceae bacterium]	inside	nucleotidyltransferase
00086 -	T9SS-dependent choice-of-anchor J family protein [Muribaculum intestinale] or OmpA or thioredoxin-containing protein	signal peptide (not inside)
00087 -	T9SS type A sorting domain-containing protein	signal peptide (not inside)
00088 -	Oxidoreductase [Sphingobacterium litopenaei] OR T9SS type A sorting domain-containing protein [Aequorivita xiaoshiensis]	signal peptide (not inside)
00089 +	uncharacterized/unknown	inside
00090 -	DNA/RNA non-specific endonuclease [Muribaculaceae bacterium]	membrane archored (alpha TM)	cleaves internal phosphodiester bonds within nucleic acids without regard to the specific sequence
00091 -	DUF2490 domain-containing protein [Muribaculaceae bacterium] OR Outer membrane receptor protein involved in Fe transport [Pseudomonas kilonensis]	beta barrel transmembrane
00092 -	DUF4956 domain-containing protein OR Magnesium-transporting ATPase (P-type) [Bacteroides]	transmembrane
00093 -	polyphosphate polymerase domain-containing protein [Muribaculaceae bacterium]	inside	synthesizing inorganic polyphosphate (polyP) chains by transferring phosphate groups from ATP
00094 +	DEAD/DEAH box helicase [Muribaculaceae bacterium]	inside	RNA-binding enzymes
00095 -	tagO_1:putative undecaprenyl-phosphate N-acetylglucosaminyl 1-phosphate transferase	transmembrane	a putative undecaprenyl-phosphate N-acetylglucosaminyl 1-phosphate transferase, an integral membrane protein essential for bacterial cell wall biosynthesis.
Description	* Target gene is highlighted in yellow
	negative strand is highlighted in blue
	positive strand is highlighted in light red
